# ABCG transporter knockouts alter integument and eye pigmentation with gene-specific effects on viability in butterflies and moths

**DOI:** 10.64898/2026.02.24.707689

**Authors:** Donya N. Shodja, Joseph Yan, Luca Livraghi, Amika Yamada, Arnaud Martin, Anyi Mazo-Vargas

## Abstract

Insects possess remarkable diversity in pigmentation across life stages, generated from a limited number of pigment precursors. ABCG transporters play central roles in pigmentation by mediating the intracellular transport of these precursors, yet their functions outside a few model systems remain poorly characterized. Here, we investigate the roles of the ABCG transporter genes *white (w)*, *scarlet (st)*, and *oily kinshiryu (ok)* across five lepidopteran species representing both butterflies and moths. CRISPR-Cas9 knockouts reveal conserved, tissue-specific functions of ABCG transporters throughout development, affecting larval and pupal integuments as well as adult eyes, but not scale coloration. Notably, our data indicate that both ommochrome and uric acid deposition underlie the coloration and opacity of Lepidoptera larvae and pupae, with the relative contributions of these pathways differing across species and stages. We also reveal that the vivid orange coloration of Gulf fritillary caterpillars arises from the interplay of ommochromes and urate granules, providing a clear example of how these pathways combine to produce diverse integument pigmentation. Loss of *white* was deleterious in four species examined, whereas *scarlet* knockouts produced viable individuals with easily detectable pigmentation phenotypes, identifying *scarlet* mutant backgrounds as a practical genetic marker for functional studies. Together, these findings show that conserved ABCG transporter complexes are differentially deployed across tissues and life stages, providing a mechanistic basis for the evolutionary diversification of pigmentation in Lepidoptera and enabling expanded functional genomics and transgenesis in emerging model species.

**Research Highlights:** CRISPR-Cas9 disruption of ABCG transporters across Lepidoptera reveals conserved, tissue-specific roles in pigmentation. Interactions between ommochrome and uric acid deposition generate stage-specific coloration in larval and pupal integument.
