## Supplementary Tables for "ABCG transporter knockouts alter integument and eye pigmentation with gene-specific effects on viability in butterflies and moths"

### Sheet: Table S1
Supplementarty Table S1. sgRNAs and genotyping primers used for each locus and species in this study. Forward sequencing primers include an M13 sequence at the 5′ end.
species	gene	sgRNA	target sequence, 5' to 3' (PAM)		NCBI Gene ID	sequencing primer FWD	sequencing primer REV
Vanessa cardui Junonia coenia	white	VcJc_White_Ex5_gRNA1	GAGCCTCTTCATTTCACCAC (CGG)	exon5	124533508	GTAAAACGACGGCCAGGAATCCCCGGACGACTGAAG	AGCTACTCTACCGTCAGCCA
Vanessa cardui	scarlet	Vc_scarlet_sgRNA	GCAGCATTGGGAACTCCTC (AGG)	exon10	124533509	GTAAAACGACGGCCAGGCTCTGACTGCGGGTCTCTG	GAGGATGGAGACGAAGACAG
	ok	Vc_ok_gRNA1	CTGAGAAGACTCGCGATTGG (AGG)	exon6	124532917	GTAAAACGACGGCCAGCAATCTTCGCGAGTGGACGC	TGGGCTCTCCGTCTAGTTCG
Junonia coenia	scarlet	Jc_scarlet_sgRNA	CGACAGATAATATACTGGCG (CGG)	exon10	N.A.	GTAAAACGACGGCCAGTTATTTTAAGGGACCCTCAAGTACA	TGATAATCTGCTGCGGTTCT
Plodia interpunctella	scarlet	Pi_scarlet_gRNA1_e2	TGATTCCCTGCATCCCGAAG (TGG)	exon2	128683629	GTAAAACGACGGCCAGTGTAATGACACGGTTATCGCA	GACCAGCGTCCCGGGTTTT
Anticarsia gemmatalis	ok	Agem_ok	TCGTCGCAGAACAATATTGG (AGG)	exon7	142987725	-	-
	white	Agem_white	TCGTCGCAGAACATGAGTGG (AGG)	exon5	142972229	-	-
	scarlet	Ag_st_gRNA-ex5	GAGACAGCTGCCTGAGGAGT (TGG)	exon5	142972230	(GTAAAACGACGGCCAG)ACATGCACCAAGACGACCTT	CGTCCATCAAGACCACCGAT
Agraulis incarnata	scarlet	Ai_scarlet_gRNA	TCCGGGCCAAGGCCGATGTG (CGG)	exon6	N.A.	GTAAAACGACGGCCAGGCTCTGAAAGCCACTGACCTG	TTGGATCAGGGTAATGTCACCG
	white	Ai_white_gRNA1	GAACTCGGTCGCTTGATCCG (GGG)	exon6	N.A.	GTAAAACGACGGCCAGTGCAAGACAGAACACAACGCT	CCGGGTTGTAGTTGGCTGGA
	ok	Ai_ok_gRNA1	TCCGTACATCAACCAGCGTC (TGG)	exon5	N.A.	GTAAAACGACGGCCAGGAGCTACGGCAGCGATACGA	ACGTCTACCTCACGCGTTACA

### Sheet: Table S2
Supplementarty Table 2. Summary of injection and mutagenesis outcomes across species and target genes.
species	gene	egg time (mins)	eggs injected	L1 hatched	L1 mutant	#pupae	# mutant pupae	# mutant adults	total adults	% mutant larvae	% mutant adults
Agraulis incarnata	ok	120-130	44	36	20	8	6	6	6	55.5556	16.6667
Anticarsia gemmatalis	ok	60-240	195	16	>4	14	4	4	n.a	25	25
Vanessa cardui	ok	90-180	120	18	9	6	n.a	3	6	50	16.6667
Agraulis incarnata	st	120-130	42	35	34	16	13	13	14	97.1429	37.1429
Anticarsia gemmatalis	st	60-120	118	55	>8	20	9	9	n.a	14.5455	16.3636
Junonia coenia	st	60-90	321	50	10	5	1	1	4	20	2
Vanessa cardui	st	60-90	227	60	8	40	n.d.	3	40	13.3333	5
Plodia interpunctella	st	10-50	501	193	>20	41	15	15	33	>10	7.77202
Agraulis incarnata	w	120-130	40	33	15	2	2	2	2	45.4545	6.06061
Anticarsia gemmatalis	w	30-240	142	18	>9	17	>6	8	n.a	>50	44.4444
Junonia coenia	w	30-90	222	46	11	33	8	4	30	23.913	8.69565
Vanessa cardui	w	30-90	559	69	11	58	11	24	55	15.942	34.7826

### Sheet: Table S3
Supplementarty Table S3. piggyBac transgenesis attempts in Junonia coenia and Vanessa cardui under WT and stable scarlet mutant backgrounds. For each injection set, the table lists the donor plasmid, HyPBase concentration (ng/µL), and the number of fluorescent‑positive G0 individauls (F+).
species/strain	plasmid	plasmid conc.	HypBase conc.	# injected	# hatched	#F+ egg	#F+ larvae	#pupae	# F+ pupae	%F+ pupae
Junonia coenia (Jc st, G2)	pBac[3xP3::EYFP, attP]	200 ng/ul	400 ng/ul	262	88	n.d	n.d	41	1	0.0243902
Junonia coenia (Jc st, G5)		200 ng/ul	400 ng/ul	260	67	n.d	n.d	20	0	0
Junonia coenia (Jc st , G5)		200 ng/ul	400 ng/ul	440	77	n.d	n.d	12	0	0
Junonia coenia (Jc st, G7)		400 ng/ul	800 ng/ul	249	34	2	1	9	1	0.111111
Total				1211				82	2	0.0243902
Vanessa cardui (Vc st, G5)	pBac[3xP3::EYFP, attP]	200 ng/ul	400 ng/ul	367	n.d	n.d	n.d	26	3	0.115385
Vanessa cardui (Vc st, G6)		200 ng/ul	400 ng/ul	43	0	n.d	n.d	0	0	0
vanessa cardui (Vc st, G3)		200 ng/ul	400 ng/ul	152	24	n.d	n.d	10	0	0
Vanessa cardui (Vc st, G5)		200 ng/ul	400 ng/ul	406	13	n.d	n.d	12	0	0
Total				968				48	3	0.0625
Vanessa cardui WT	pBac{hr5/ie1::ZsGreen-p10}	200 ng/ul	400 ng/ul	325	96	n.d	n.d	34	5	0.147059
Vanessa cardui (Vc st-, G3)	pBac{hr5/ie1::ZsGreen-p10}	200 ng/ul	400 ng/ul	301	39	n.d	n.d	34	19	0.558824
Vanessa cardui (Vc st-, G5)		200 ng/ul	400 ng/ul	463	n.d	n.d	n.d	60	18	0.3
Total				1089		n.d	n.d	128	42	0.328125
Vanessa cardui (Vc st-, G6)	pIE1-GAL4d:mCherry, UAS-GFP	200 ng/ul	400 ng/ul	437	68	n.d	n.d	40	8	0.2

### Sheet: Table S4
Supplementary Table S4. Cross‑taxon summary of eye‑pigmentation phenotypes recovered from spontaneous mutants and targeted gene perturbations.
Order	Family	Species	Gene	Eye phenotype	Other pigmentation effects	Viable?	Notes	Loss-of-function source	Main references
Diptera	Culicidae	Aedes aegypti	white	yes	no integumentary effects	yes	White-eye phenotype; used as visible marker in split gene drive experiments	CRISPR/Cas9 KO	Li et al. 2017 (PNAS)
Coleoptera	Chrysomelidae	Agasicles hygrophila	white	yes	no integumentary effects	yes	Yellow eyes following RNAi knockdown, viable in homozygous stable line	RNAi knockdown	Fu et al. 2016 (Int J Mol Sci)
Lepidoptera	Nymphalidae	Agraulis incarnata	scarlet	yes	larval integument	n.d.	Visible integument effect	CRISPR/Cas9 KO	This study
Diptera	Tephritidae	Anastrepha ludens	white	yes	no integumentary effects	yes	White-eye phenotype in G0 and heritable mutants	CRISPR/Cas9 KO	Sim et al. 2021 (Insect Mol Biol)
Diptera	Culicidae	Anopheles albimanus	white	yes	no integumentary effects	yes	White-eye phenotype in G0 and heritable mutants	CRISPR/Cas9 KO	Li et al. 2017 (G3)
Diptera	Culicidae	Anopheles coluzzii	white	yes	no integumentary effects	yes	White-eye phenotype in G0 and heritable mutants	CRISPR/Cas9 KO	Li et al. 2017 (G3)
Diptera	Culicidae	Anopheles funestus	white	yes	no integumentary effects	yes	Visible white-eye phenotype upon mutation; locus used for CRISPR knock-in	CRISPR/Cas9 KO	Li et al. 2017 (G3), Quinn et al. 2021 (G3)
Lepidoptera	Erebidae	Anticarsia gemmatalis	white	yes	larval integument	n.d.	Visible integument effect, loss of opaque white stripes	CRISPR/Cas9 KO	This study
Lepidoptera	Erebidae	Anticarsia gemmatalis	scarlet	yes	?	?	?	CRISPR/Cas9 KO	This study
Diptera	Tephritidae	Bactrocera dorsalis ; Bactrocera zonata ; Bactrocera tryoni	white	yes	head cuticle	yes	Altered coloration of head spots; eye/ocelli pigmentation changes reported	CRISPR/Cas9 KO	Bai et al. 2019 (Insect Mol Biol), Paulo et al. 2024 (Genes) ; Nazarov et al. 2025 (Insect Science) ; Choo et al. 2017 (J. Applied Entomology)
Diptera	Tephritidae	Bactrocera dorsalis	scarlet	yes	no integumentary effects	yes	Yellow eye phenotype ; G2 homozygotes are viable	CRISPR/Cas9 KO	Koidou et al. 2020 (Insect Mol Biol)
Hemiptera	Aleyrodidae	Bemisia tabaci	white	yes	n.d.	no	mosaic crispants failed to hatch	CRISPR KO (SYNCAS)	Mochetti et al. 2025 (Insect Biochemistry and Molecular Biology)
Lepidoptera	Bombycidae	Bombyx mori	white	yes	white eggs, translucent integument	yes	White eyes, white eggs, translucent larval integument	Spontaneous mutant; transgenic rescue	Komoto et al. 2009 (Insect Biochem Mol Biol)
Lepidoptera	Bombycidae	Bombyx mori	scarlet	yes	white eggs, no integumentary effects	yes	White eggs and eyes due to lack of ommochrome granules	Spontaneous mutant	Tatematsu et al. 2011 (Genes to Cells)
Diptera	Tephritidae	Ceratitis capitata	white	yes	no integumentary effects	yes	White-eye phenotype in G0 and germline; high transmission of edited alleles	CRISPR/Cas9 KO	Meccariello et al. 2017 (Sci Rep) ;
Lepidoptera	Noctuidae	Chrysodeixis includens	scarlet	yes	no integumentary effects	yes	Greenish/yellowish compound eyes; homozygous strain is viable	CRISPR/Cas9 KO	Lee & Ahn 2024 (Arch Insect Biochem Physiol)
Diptera	Culicidae	Culex quinquefasciatus	white	yes	no integumentary effects	yes	White-eye mutants recovered; used to evaluate CRISPR toolkit	CRISPR/Cas9 KO	Li et al. (Insect Mol Biol), Feng et al. 2021 (CRISPR J)
Cladocera	Daphniidae	Daphnia magna ; Daphnia pulex	scarlet	yes	no integumentary effects	yes	White/depigmented eyes (compound eye + ocellus) throughout life; useful transformation marker	CRISPR/Cas9 KO, RNAi validation	Ismail et al. (2018) PLoS ONE ; Fatimah et al 2022 (Scientific Reports) ; Maar et al 2024 (MicroPubl Biol)
Coleoptera	Chrysomelidae	Diabrotica virgifera	white	yes	n.d.	n.d.	White eyes in adults following RNAi	RNAi knockdown	Adedipe et al. 2019 (BMC Genomics)
Diptera	Drosophilidae	Drosophila melanogaster	white	yes	no integumentary effects	deleterious	genetic marker, known deleterious effects on behavior, longevity, and purine excretion	Spontaneous mutant	Sullivan et al. 1979 (Biochemical Genetics), Ferreiro 2018 (Front Neurosci), Tejeda-Guzmán et al. 2018 (J Exp Biol), Rickle et al. Genetics 2025
Diptera	Drosophilidae	Drosophila melanogaster	scarlet	yes	no integumentary effects	yes	genetic marker, no known deleterious effects	Spontaneous mutant	Tearle et al. 1989 (Genetics), Tejeda-Guzmán et al. 2018 (J Exp Biol)
Decapoda	Varunidae	Eriocheir sinensis	scarlet	yes	no integumentary effects	n.d.	Eye depigmentation in larvae and juveniles	CRISPR/Cas9 KO	Li et al. (2022) J Exp Biol
Thysanoptera	Thripidae	Frankliniella occidentalis	white	yes	larval and adult integument	yes	Lighter eye and body coloration, stable homozygous line is viable	CRISPR/Cas9 KO	Han et al. 2024 (Insect Mol Biol)
Lepidoptera	Tortricidae	Grapholita moleta	white	yes	larval integument	deleterious	Recessive, white eyes, white body instead of pink, reduced flight activity	CRISPR/Cas9 KO	Su et al. 2022 (Entomologia Generalis)
Orthoptera	Gryllidae	Gryllus bimaculatus	white	yes	no integumentary effects	yes	White eye coloration at all developmental stages; rescued by transgenic mini-white	CRISPR/Cas9 KO	Gonzalez-Sqalli et al. 2024 (G3)
Orthoptera	Gryllidae	Gryllus bimaculatus	scarlet	yes	no integumentary effects	yes	Mutant embryos are discolored but this effect is not pronounced in post-embryonic stages	CRISPR/Cas9 KO	Zeng et al. 2026 (Insects)
Hymenoptera	Braconidae	Habrobracon hebetor	white	yes	no integumentary effects	yes	White eyes, germline transmission in homozygous male lines	CRISPR/Cas9 KO	Bai et al. 2024 (Pest Management Sci)
Coleoptera	Coccinellidae	Harmonia axyridis	white-2 (1 of 6 copies)	yes	no integumentary effects	n.d.	White eyes following knockdowns; no body color effect	RNAi knockdown	Tsuji et al. 2018 (Zoological Science)
Coleoptera	Coccinellidae	Harmonia axyridis	scarlet	yes	no integumentary effects	n.d.	White eyes following knockdowns; no body color effect	RNAi knockdown	Tsuji et al. 2018 (Zoological Science)
Lepidoptera	Noctuidae	Helicoverpa armigera	white	yes	larval integument	no	recessive lethal	CRISPR/Cas9 KO	Khan et al. 2017 (Sci Rep)
Lepidoptera	Noctuidae	Helicoverpa armigera	scarlet	yes	larval integument	yes	Pigmentless first instar larvae; yellow adult eyes lacking xanthommatin	CRISPR/Cas9 KO	Khan et al. 2017 (Sci Rep)
Diptera	Stratiomyidae	Hermetia illucens	white	yes	no integumentary effects	yes	Depigmented larval and adult eyes, viable in germline-heritable lines	CRISPR/Cas9 KO	Sui et al. 2024 (Mol Genet Genomics)
Hemiptera	Cicadellidae	Homalodisca vitripennis	white	yes	wing cuticle	yes	Eye color mutants; wing and vein pigmentation defects observed; heritable transmission to G3	CRISPR/Cas9 KO	de Souza Pacheco et al. 2022 (Scientific Reports)
Lepidoptera	Nymphalidae	Junonia coenia	white	yes	larval integument	no	Strong effect on larval cuticle, germline transmission failed due to lethality	CRISPR/Cas9 KO	This study
Lepidoptera	Nymphalidae	Junonia coenia	scarlet	yes	larval integument	yes	Visible integument effect, viable germline transmission	CRISPR/Cas9 KO	This study
Hemiptera	Gerridae	Limnogonus franciscanus	white	yes	embryonic cuticle (ommochromes and pteridins)	n.d.	Complete removal of embryonic pigmentation, pleiotropic effect	RNAi knockdown	Vargas-Lowman et al. 2019 (PNAS)
Hemiptera	Gerridae	Limnogonus franciscanus	scarlet	yes	no integumentary effects	n.d.	Removal of embryonic eye ommochromes, no other effect detected	RNAi knockdown	Vargas-Lowman et al. 2019 (PNAS)
Hemiptera	Miridae	Lygus hesperus	white	yes	adult cuticle	no	Eye pigmentation and cuticle defects, RNAi adults are small and lethargic, embryonic RNAi is lethal	RNAi knockdown	Brent and Hull 2018 (Arch Insect Biochem Physiol), Heu et al. 2022 (Scientific reports)
Hemiptera	Miridae	Lygus hesperus	scarlet	yes	no integumentary effects	n.d.	RNAi knockdown reduced red eye pigmentation	RNAi knockdown	Brent and Hull 2018 (Arch Insect Biochem Physiol)
Phasmatodea	Phasmatidae	Medauroidea extradentata	white	yes	larval integument	no	Mosaic KO of white altered eye and cuticle pigmentation	CRISPR/Cas9 KO	Di Cristina et al. 2025 (Scientific Reports)
Decapoda	Atyidae	Neocaridina heteropoda	scarlet	yes	n.d.	n.d.	Transparent eyes lacking dark pigment; confirmed role of scarlet in eye pigmentation	CRISPR/Cas9 KO	Li et al. (202) J Exp Biol
Hemiptera	Pentatomidae	Nezara viridula	white	n.d.	larval integument	n.d	Mosaic crispants, absence of eye phenotype likely due to mosaicism	CRISPR KO (SYNCAS)	Mochetti et al. 2025 (Insect Biochemistry and Molecular Biology)
Hemiptera	Delphacidae	Nilaparvata lugens	white	yes	no integumentary effects	yes	CRISPR/Cas9 knockout produced mosaic white or lightly pigmented eyes and white ocelli	CRISPR/Cas9 KO	Xue et al. 2018 (Insect Mol Biol)
Hemiptera	Delphacidae	Nilaparvata lugens	scarlet	yes	no integumentary effects	n.d.	Mild eye depigmentation phenotypes	RNAi knockdown	Jiang and Ling 2018 (Comp Biochem Physiol B Biochem Mol Biol)
Hemiptera	Lygaeidae	Oncopeltus fasciatus	white	yes	embryonic, larval and adult cuticle (pteridins)	no	Loss of eye/body pigmentation; homozygous mutants fail to survive to adulthood	CRISPR/Cas9 KO	Reding & Pick 2020 (Genetics) ; Liu PhD Thesis https://digitalcommons.wayne.edu/oa_dissertations/1554
Hemiptera	Lygaeidae	Oncopeltus fasciatus	scarlet	yes	no integumentary effects	n.d.	Loss of eye ommochromes	RNAi knockdown	Liu PhD Thesis https://digitalcommons.wayne.edu/oa_dissertations/1554
Lepidoptera	Papilionidae	Papilio xuthus	white	yes	larval integument, testes	n.d.	White eyes, depigmented patches in larval integument; depigmented testes	CRISPR/Cas9 KO	Liu et al. 2021 (BMC Genomics)
Lepidoptera	Papilionidae	Papilio xuthus	scarlet	yes	no integumentary effects	yes	White eyes, no integumentary effects, viable in G2	CRISPR/Cas9 KO	Liu et al. 2021 (BMC Genomics)
Hemiptera	Delphacidae	Peregrinus maidis	white	yes	n.d.	no	Depigmented eyes in embryos, crispants fail to hatch	CRISPR/Cas9 KO	Klobasa et al. 2021 (J. Vis. Exp.)
Lepidoptera	Pyralidae	Plodia interpunctella	white	yes	larval integument, testes	yes	Visible integument effect, larval testes are completely depigmented	Spontaneous Mutants + CRISPR/Cas9 HDR	Heryanto et al. 2022 (iScience), Shirk et al. 2023 (J Insect Physiol)
Lepidoptera	Pyralidae	Plodia interpunctella	scarlet	yes	larval integument, testes	yes	Visible integument effect, larval testes retain a yellow pigment (likely pteridins)	CRISPR/Cas9 KO	This study
Hemiptera	Reduviidae	Rhodnius prolixus	white	yes	larval integument	no	Trans-ovariant delivery of Cas9/sgRNA, no G0 nymph reached the adult stage	CRISPR/Cas9 KO (ReMOT Control)	Lima et al. 2024 (The CRISPR Journal)
Hemiptera	Reduviidae	Rhodnius prolixus	scarlet	yes	no integumentary effects	yes	Trans-ovariant delivery of Cas9/sgRNA, transmitted to G1	CRISPR/Cas9 KO (ReMOT Control)	Lima et al. 2024 (The CRISPR Journal)
Lepidoptera	Noctuidae	Spodoptera frugiperda	scarlet	yes	no integumentary effects	n.d.	White eyes	CRISPR/Cas9 KO	Cheng et al. 2023 (Int. J. Biol Macromol)
Zygentoma	Lepismatidae	Thermobia domestica	white	yes	larval and adult integument	yes	Germline KO white mutants used for transgenesis marker system; eye-specific GFP expression demonstrated	CRISPR/Cas9 KO; hyPBase-mediated transgenesis	Ohde et al. 2018 (Arthropod Struct Dev); Inada et al. 2025 (Gene)
Coleoptera	Tenebrionidae	Tribolium castaneum	white	yes	Malpighian Tubules	yes	Eye pigmentation defects and white Malpighian Tubules	Spontaneous Mutants + RNAi knockdown	Broehan et al. 2013 (BMC Genomics ), Grubbs et al. 2015 (Genetics)
Coleoptera	Tenebrionidae	Tribolium castaneum	scarlet	yes	Malpighian Tubules	yes	Eye pigmentation defects and white Malpighian Tubules	Spontaneous Mutants + RNAi knockdown	Broehan et al. 2013 (BMC Genomics ), Grubbs et al. 2015 (Genetics)
Lepidoptera	Nymphalidae	Vanessa cardui	white	yes	larval integument	no	Strong effect on larval integument, germline transmission failed due to lethality	CRISPR/Cas9 KO	This study
Lepidoptera	Nymphalidae	Vanessa cardui	scarlet	yes	larval and pupal integument	yes	Visible integument effect, viable germline transmission	CRISPR/Cas9 KO	This study
Diptera	Tephritidae	Zeugodacus cucurbitae	white	yes	head cuticle	yes	White-eye mutants established; used to benchmark CRISPR protocol	CRISPR/Cas9 KO	Paulo et al. 2024 (Genes)
Lepidoptera	Nymphalidae	Bicyclus anynana	white	yes	larval integument	n.d.	Mosaic mutants with translucent cuticle and white-eyed clones	CRISPR/Cas9 KO	Matsuoka and Monteiro 2018 (Cell Reports)
Lepidoptera	Nymphalidae	Bicyclus anynana	scarlet	yes	n.d.	n.d.	A single mutant with a depigmented (yellow) eye clone was detected	CRISPR/Cas9 KO	Matsuoka and Monteiro 2018 (Cell Reports)
